# Growth rate structures the dynamics of bacterial trait evolution

**DOI:** 10.64898/2026.10.22.761225

**Authors:** Chunhui Hao, Naoki Konno, Yang Zhang, Fangliang He

**Author notes:** Correspondence should be addressed to C.H. or N.K.

## Abstract

Bacterial species span orders of magnitude in growth rate, yet how its evolution is embedded within the broader evolutionary dynamics of other bacterial traits remains poorly understood. We integrated experimentally measured growth rates for 283 bacterial species with 11 genomic, metabolic, ecological and environmental traits, and used multivariate Ornstein–Uhlenbeck models to characterize how growth rate and associated traits coevolve across evolutionary time. Growth rate was best explained by models assuming distinct slow- and fast-growing evolutionary regimes, and evolved toward adaptive optima more rapidly than any other trait examined over longer evolutionary timescales, both when modelled independently and jointly with other traits. Coevolution between growth rate and associated traits was primarily structured by growth-rate regimes, suggesting growth rate serves as a pacemaker of evolution. At instantaneous timescales, six of the eight traits coevolving with growth rate showed unidirectional coupling, including all four environmental traits, with the direction varying among traits. In contrast, ribosomal RNA operon copy number and GC percentage exhibited reciprocal coupling with growth rate. These findings recast bacterial growth strategy from a correlate of trait variation to a major organizing axis shaping bacterial trait evolution across distinct evolutionary timescales.
