## Supplementary material for "Growth rate structures the dynamics of bacterial trait evolution": Table S1

### Sheet: Sheet1
Table S1. Theoretical expectations and empirical evidence for relationships between bacterial traits and growth rate.
Description: This table summarises proposed relationships between bacterial growth rate and traits related to genomic architecture, metabolic properties, environmental tolerance, and ecological strategy. For each trait, we describe the hypothesised direction of its relationship with growth rate and the underlying theoretical rationale, together with available empirical tests and key references. W…
Theory
Empirical
Trait	Correlation with growth rate	Breif explanation	Key reference (theory)	Empirical test
Genome size	Negative	Larger genomes require more resources for replication and maintenance, often slowing overall growth, particularly under nutrient-limited conditions.	Hessen, Dag O., et al. "Genome streamlining and the elemental costs of growth." Trends in ecology & evolution 25.2 (2010): 75-80.
			Lynch, Michael. "Streamlining and simplification of microbial genome architecture." Annu. Rev. Microbiol. 60.1 (2006): 327-349.
Genome size	Conditional	(Experiment) Growth declined with genome size after substrate addition to soils. Genome size best predicted growth rate in response to addition of glucose alone; adding ammonium with glucose weakened the relationship, and the relationship was absent in nutrient-replete pure cultures.		Li, Junhui, et al. "Predictive genomic traits for bacterial growth in culture versus actual growth in soil." The ISME journal 13.9 (2019): 2162-2172.
Genome size	Negative	(Experiment) Smaller genomes (<3 Mbp) were associated with higher growth rates.		Chuckran, Peter F., et al. "Codon bias, nucleotide selection, and genome size predict in situ bacterial growth rate and transcription in rewetted soil." Proceedings of the National Academy of Sciences 122.3 (2025): e2413032122.
Genome size	None	Comparative study across 214 prokaryotic species found no correlation between genome size and growth rate.		Vieira-Silva, Sara, and Eduardo PC Rocha. "The systemic imprint of growth and its uses in ecological (meta) genomics." PLoS genetics 6.1 (2010): e1000808.
Genome size	None	Comparative study across 22 bacterial species found no correlation between genome size and growth rate.		Mira, Alex, Howard Ochman, and Nancy A. Moran. "Deletional bias and the evolution of bacterial genomes." TRENDS in Genetics 17.10 (2001): 589-596.
Genome size	Negative	(Experiment) Genome reduction can speed up growth.		Lee, Ming-Chun, and Christopher J. Marx. "Repeated, selection-driven genome reduction of accessory genes in experimental populations." PLoS genetics 8.5 (2012): e1002651.
Genome size	Positive	(Experiment) The potential growth rates of soil microbiomes positively correlates with genome size.		Zhou, Zhenghu, et al. "The biogeography of soil microbiome potential growth rates." Nature Communications 15.1 (2024): 9472.
Genome size	Positive	(Experiment) The accumulation of multiple genomic deletions caused decreases in the exponential growth rate, as well as gradual changes in the patterns of growth dynamics, regardless of the growth media.		Kurokawa, Masaomi, et al. "Correlation between genome reduction and bacterial growth." DNA research 23.6 (2016): 517-525.
Metabolic efficiency	Negative	A fundamental trade-off exists between the speed of growth (rate) and the efficiency of substrate utilization (yield), the cellular economics of allocating energy to produce ribosomes versus metabolic enzymes underlie this rate–yield trade-off.	Schuster, S., and R. Heinrich. "The regulation of cellular systems." (1996): 138-291.
			Polz, Martin F., and Otto X. Cordero. "Bacterial evolution: genomics of metabolic trade-offs." Nature microbiology 1.11 (2016): 1-2.
			Molenaar, Douwe, et al. "Shifts in growth strategies reflect tradeoffs in cellular economics." Molecular systems biology 5.1 (2009): 323.
Metabolic efficiency	Negative	(Experiment) Overflow metabolism, in which rapidly proliferating cells recruit fermentation to produce energy despite the presence of oxygen, is a necessary outcome of optimal bacterial growth (fast-but-inefficient growth).		Basan, Markus, et al. "Overflow metabolism in Escherichia coli results from efficient proteome allocation." Nature 528.7580 (2015): 99-104.
Metabolic efficiency	Negative	(Experiment) The efficiency of carbon use is inversely related to maximal growth rate.		Roller, Benjamin RK, Steven F. Stoddard, and Thomas M. Schmidt. "Exploiting rRNA operon copy number to investigate bacterial reproductive strategies." Nature microbiology 1.11 (2016): 1-7.
Metabolic efficientcy (versatility)	Positive	Comparative study shows that growth rate is significantly correlated with metabolic versatility across 113 bacterial species.		Freilich, Shiri, et al. "Metabolic-network-driven analysis of bacterial ecological strategies." Genome biology 10 (2009): 1-8.
Metabolic efficientcy (capacity)	Positive	(Experiment) No evidence for trade-offs between carbon metabolic capacity and growth rates in yeast; in contrast, carbon generalists grew faster in laboratory conditions and on more nitrogen sources.		Opulente, Dana A., et al. "Genomic factors shape carbon and nitrogen metabolic niche breadth across Saccharomycotina yeasts." Science 384.6694 (2024): eadj4503.
Metabolic pathway completeness	Negative	Auxotrophs (organisms missing pathways to synthesize certain metabolites) often exhibit faster growth rates if their required nutrients are abundant in the environment. By eliminating energetically costly biosynthetic pathways, they reallocate resources toward growth and replication.	Costa, Engràcia, Julio Pérez, and Jan-Ulrich Kreft. "Why is metabolic labour divided in nitrification?." Trends in microbiology 14.5 (2006): 213-219.
			D'Souza, Glen, et al. "Ecology and evolution of metabolic cross-feeding interactions in bacteria." Natural product reports 35.5 (2018): 455-488.
Metabolic pathway completeness	Negative	(Experiment and mathematical modelling) Cross-feeding allows metabolic pathways to be optimized for maximal rate of ATP production, which is equivalent to maximizing growth rate.		Pfeiffer, Thomas, and Sebastian Bonhoeffer. "Evolution of cross-feeding in microbial populations." The American Naturalist 163.6 (2004): E126-E135.
				Pfeiffer, Thomas, Stefan Schuster, and Sebastian Bonhoeffer. "Cooperation and competition in the evolution of ATP-producing pathways." Science 292.5516 (2001): 504-507.
Metabolic pathway completeness	Negative	(Experiment) When the metabolite is present in the extracellular environment, bacteria (Bacillus subtilis) that shut down their endogenous machinery to produce the metabolite gain a selective advantage over prototrophic cells.		Zamenhof, Stephen, and Herbert H. Eichhorn. "Study of microbial evolution through loss of biosynthetic functions: establishment of'defective'mutants." Nature 216.5114 (1967).
Metabolic pathway completeness	Negative	(Experiment) Amino acid auxotrophic bacterial strains (Escherichia coli) gain a significant growth advantage when the metabolite they require for growth was sufficiently available in the environment.		D’Souza, Glen, and Christian Kost. "Experimental evolution of metabolic dependency in bacteria." PLoS genetics 12.11 (2016): e1006364.
rRNA operon copy number	Positive	Organisms with many copies can step-up the rate of ribosome production, thereby increasing their rate/yield ratio compared with organisms with low copy numbers.	Roller, Benjamin RK, Steven F. Stoddard, and Thomas M. Schmidt. "Exploiting rRNA operon copy number to investigate bacterial reproductive strategies." Nature microbiology 1.11 (2016): 1-7.
rRNA operon copy number	Positive	(Experiment) Growth increased with 16S rRNA gene copy number.		Li, Junhui, et al. "Predictive genomic traits for bacterial growth in culture versus actual growth in soil." The ISME journal 13.9 (2019): 2162-2172.
Niche breadth	Positive	r-strategists (generalists) were thought to have fast population growth rates at the expense of poor competitive abilities; K-strategists (specialists) were thought to have slow-growing populations but be superior competitors, or at least more efficient with regards to resources.	Marshall, Dustin J., Hayley E. Cameron, and Michel Loreau. "Relationships between intrinsic population growth rate, carrying capacity and metabolism in microbial populations." The ISME Journal 17.12 (2023): 2140-2143.
			Pianka, Eric R. "On r-and K-selection." The american naturalist 104.940 (1970): 592-597.
Niche breadth	Positive	Bioinformatic analysis suggests that within metagenomic samples, social generalists have shorter doubling times than social specialists.		von Meijenfeldt, FA Bastiaan, Paulien Hogeweg, and Bas E. Dutilh. "A social niche breadth score reveals niche range strategies of generalists and specialists." Nature Ecology & Evolution 7.5 (2023): 768-781.
Niche breadth	None	(Experiment) Most bacteria cannot be assigned to either growing and reproducing quickly in the presence of abundant nutrients (copiotrophs), or specializing in resource-poor niches to escape from competition (oligotrophs).		Stone, Bram WG, et al. "Life history strategies among soil bacteria—dichotomy for few, continuum for many." The ISME Journal 17.4 (2023): 611-619.
GC content	Positive	High GC-content prokaryotes are r-strategists with cheaper descendants thanks to a lower average amino acid metabolic cost, colonize unstable environments thanks to flagella and a bacillus form and are generalists in terms of resource opportunism and their defence mechanisms. Low GC content prokaryotes are K-strategists specialized for stable environments that maintain homeostasis via a high-cost…	Aliperti, Lucio, et al. "r/K selection of GC content in prokaryotes." Environmental Microbiology 25.12 (2023): 3255-3268.
GC content	None	Comparative study across 21,873 species found no correlation between GC content and minimal doubling time.		Aliperti, Lucio, et al. "r/K selection of GC content in prokaryotes." Environmental Microbiology 25.12 (2023): 3255-3268.
GC content	Negative	(Experiment) Ribosomal GC content was negatively correlated with growth rate, suggesting that a lower GC content poses an advantage for rapid growth in response to wet-up.		Chuckran, Peter F., et al. "Codon bias, nucleotide selection, and genome size predict in situ bacterial growth rate and transcription in rewetted soil." Proceedings of the National Academy of Sciences 122.3 (2025): e2413032122.
pH	None or negative when outside optimum	pH tolerances and pH optima for growth are rarely determined experimentally, and most cultivation media likely select for taxa that grow at near-neutral pH conditions. pH preference” across a given gradient is akin to the “realized niche” of a population (as opposed to the “fundamental niche”), where pH preference is the pH at which an organism achieves maximal relative abundances in nature.	Ramoneda, Josep, et al. "Building a genome-based understanding of bacterial pH preferences." Science advances 9.17 (2023): eadf8998.
pH	None	With metagenomic data, bacterial growth rate as estimated by gRodon was unrelated to soil pH.		Wang, Cong, et al. "Bacterial genome size and gene functional diversity negatively correlate with taxonomic diversity along a pH gradient." Nature Communications 14.1 (2023): 7437.
pH	Positive	(Experiment) Higher levels of ribosomal protein codon bias (can be strongly correlated with growth rate) with higher pH.		Chuckran, Peter F., et al. "Codon bias, nucleotide selection, and genome size predict in situ bacterial growth rate and transcription in rewetted soil." Proceedings of the National Academy of Sciences 122.3 (2025): e2413032122.
Temperature	Positive within optimum range	Within a species-specific range, increased temperature accelerates enzymatic and metabolic reactions. Above or below the optimum, growth rates decline.	Sauer, David B., and Da-Neng Wang. "Predicting the optimal growth temperatures of prokaryotes using only genome derived features." Bioinformatics 35.18 (2019): 3224-3231.
Temperature	Negative	(Experiment) The potential growth rates of soil microbiomes negatively correlates with optimum temperature.		Zhou, Zhenghu, et al. "The biogeography of soil microbiome potential growth rates." Nature Communications 15.1 (2024): 9472.
Oxygen	Positive for aerobes (up to tolerance)	Aerobic respiration yields more ATP per substrate than anaerobic pathways in obligate/facultative aerobes, supporting higher growth rates under oxygen-rich conditions.	Jabłońska, Jagoda, and Dan S. Tawfik. "The number and type of oxygen-utilizing enzymes indicates aerobic vs. anaerobic phenotype." Free Radical Biology and Medicine 140 (2019): 84-92.
Salinity	Negative for non-halophilic species	Salinity impacts bacterial growth rates by influencing the cell’s water balance and metabolic activity. Elevated salinity creates osmotic stress by drawing water out of the cell.	Ventosa, Antonio, Joaquín J. Nieto, and Aharon Oren. "Biology of moderately halophilic aerobic bacteria." Microbiology and molecular biology reviews 62.2 (1998): 504-544.
