## Supplementary material for "Growth rate structures the dynamics of bacterial trait evolution": Table S2

### Sheet: TableS2
Table S2. Bayesian comparison of single- and multi-optimum Ornstein–Uhlenbeck models for bacterial traits.
Description: For each trait, OU1 and OUM models were fitted using the bayou framework, representing evolution toward a single global adaptive optimum and multiple adaptive optima, respectively. Marginal likelihoods for each model were estimated using stepping-stone sampling, and model support was evaluated using log Bayes factors (logBF). Positive logBF values indicate support for the multi-optim…
Trait	Log marginal likelihood (OU1)	Log marginal likelihood (OUM)	log Bayes factor (OUM vs OU1)	Bayes factor (OUM vs OU1)	Favoured model	Posterior mean number of regimes (k)	Posterior SD of k	Posterior SE	Time-series SE	Effective sample size	95% HPD-lower	95% HPD-upper
Growth rate	-398.153	-390.604	7.54946	1899.71	OUM favoured	2.04056	0.862533	0.0103078	0.135481	40.5318	1	4
Metabolic capacity	-238.742	-231.762	6.98031	1075.25	OUM favoured	1.98358	0.981409	0.0117284	0.172522	32.3602	1	4
Metabolic versatility	-274.795	-268.821	5.974	393.075	OUM favoured	2.08355	1.14485	0.0136817	0.202534	31.9523	1	4
Metabolic completeness	-264.014	-274.913	-10.8996	1.84653e-05	OU1 favoured	1.8669	0.882623	0.0105479	0.149026	35.0775	1	4
GC percentage	-207.235	-207.249	-0.0141663	0.985934	OU1 favoured	1.8846	0.932423	0.011143	0.159509	34.1709	1	4
Genome size	-313.694	-307.425	6.26932	528.12	OUM favoured	2.34205	1.15043	0.0137483	0.218748	27.6589	1	4
rrn Copy number	-203.718	-210.223	-6.50477	0.00149628	OU1 favoured	2.33105	1.1648	0.01392	0.224482	26.924	1	4
Niche breadth	-275.691	-269.789	5.90202	365.777	OUM favoured	2.22565	1.12098	0.0133964	0.198462	31.904	1	4
Oxygen tolerance	-153.152	-149.058	4.09463	60.0174	OUM favoured	1.86947	0.905686	0.0108235	0.154614	34.3129	1	3
Opt.Temperature	-211.166	-227.246	-16.0798	1.03903e-07	OU1 favoured	2.3629	1.12336	0.0134248	0.214223	27.4985	1	5
Opt.Salinity	-315.909	-304.345	11.564	105239	OUM favoured	2.61011	1.14157	0.0136424	0.207508	30.2648	1	5
Opt.pH	-312.542	-314.243	-1.70095	0.182509	OU1 favoured	1.7435	0.914056	0.0109235	0.185839	24.1921	1	4
