## Supplementary material for "Growth rate structures the dynamics of bacterial trait evolution": Table S3

### Sheet: Sheet1
Table S3.Estimated adaptive optima (θ) of bacterial traits under multi-optimum Ornstein–Uhlenbeck (OUM) models.
Description: For each trait favoured by the OUM model (Table S2), the table reports the estimated trait values corresponding to distinct adaptive regimes inferred from reversible-jump Markov chain Monte Carlo analyses. θ1 represents the ancestral/root regime, whereas θ2 represents the alternative regime associated with the most probable adaptive shift identified from the posterior distribution of…
Trait	θ1 (Root regime)	θ2 (Shifted regime)
Growth rate	-0.1571	0.58212
Metabolic versatility	-0.406287	-0.359954
Metabolic capacity	0.162656	-0.213094
Genome size	-0.318046	-0.108451
Niche breadth	-0.578406	1.20774
Oxygen tolerance	-0.292503	0.164038
Opt. Salinity	-0.127486	-1.25644
