## Supplementary material for "Growth rate structures the dynamics of bacterial trait evolution": Table S5

### Sheet: TableS5
Table S5. Comparison of bivariate Ornstein–Uhlenbeck models across evolutionary modes and adaptive regimes after selection of the best-supported measurement-error setting.
Description: Model comparison results for the coevolution of growth rate and each of the 11 associated traits under the multivariate Ornstein–Uhlenbeck (mvOU) framework. For each trait pair, models were evaluated across combinations of evolutionary mode (Atype), adaptive-regime definition (Rtype), and measurement-error setting. For each combination of evolutionary mode and adaptive regime, only t…
Trait	Atype	Rtype	Error	Syytype	nIter	AICc	AIC	BIC	SIC	LogLik
GC percentage	Any	No regime	none	Diagonal	39	1164.09	1163.83	1198.54	1198.54	-573.915
GC percentage	Any	Growth rate	none	Diagonal	46	1157.74	1157.35	1200.73	1200.73	-568.673
GC percentage	Any	Combined regime	none	Diagonal	80	1160.62	1160.06	1212.12	1212.12	-568.029
GC percentage	Any	Trait	none	Diagonal	35	1166.97	1166.57	1209.96	1209.96	-573.286
GC percentage	Diagonal	No regime	none	Diagonal	40	1169.49	1169.34	1195.37	1195.37	-578.67
GC percentage	Diagonal	Growth rate	none	Diagonal	93	1160.15	1159.89	1194.6	1194.6	-571.947
GC percentage	Diagonal	Combined regime	none	Diagonal	96	1163.29	1162.89	1206.27	1206.27	-571.444
GC percentage	Diagonal	Trait	none	Diagonal	72	1172.73	1172.47	1207.18	1207.18	-578.237
GC percentage	LowerTri	No regime	none	Diagonal	41	1170.04	1169.84	1200.21	1200.21	-577.922
GC percentage	LowerTri	Growth rate	none	Diagonal	91	1160.37	1160.04	1199.09	1199.09	-571.021
GC percentage	LowerTri	Combined regime	none	Diagonal	50	1163.41	1162.93	1210.66	1210.66	-570.467
GC percentage	LowerTri	Trait	none	Diagonal	29	1173.2	1172.88	1211.92	1211.92	-577.439
GC percentage	UpperTri	No regime	none	Diagonal	43	1169.79	1169.59	1199.96	1199.96	-577.793
GC percentage	UpperTri	Growth rate	none	Diagonal	91	1161.43	1161.11	1200.15	1200.15	-571.553
GC percentage	UpperTri	Combined regime	none	Diagonal	63	1164.43	1163.95	1211.68	1211.68	-570.976
GC percentage	UpperTri	Trait	none	Diagonal	57	1172.85	1172.52	1211.57	1211.57	-577.261
Genome size	Any	No regime	none	Diagonal	50	1380.88	1380.63	1415.33	1415.33	-682.313
Genome size	Any	Growth rate	none	Diagonal	73	1373.99	1373.6	1416.98	1416.98	-676.799
Genome size	Any	Combined regime	none	Diagonal	3	1377.64	1377.07	1429.14	1429.14	-676.537
Genome size	Any	Trait	none	Diagonal	85	1384.59	1384.19	1427.58	1427.58	-682.095
Genome size	Diagonal	No regime	mid	Diagonal	64	1381.59	1381.44	1407.47	1407.47	-684.718
Genome size	Diagonal	Growth rate	none	Diagonal	32	1373.61	1373.35	1408.06	1408.06	-678.676
Genome size	Diagonal	Combined regime	none	Diagonal	64	1377.47	1377.07	1420.46	1420.46	-678.537
Genome size	Diagonal	Trait	mid	Diagonal	10	1385.36	1385.1	1419.81	1419.81	-684.552
Genome size	LowerTri	No regime	mid	Diagonal	90	1382.97	1382.77	1413.14	1413.14	-684.386
Genome size	LowerTri	Growth rate	none	Diagonal	98	1375.38	1375.06	1414.11	1414.11	-678.53
Genome size	LowerTri	Combined regime	none	Diagonal	75	1379.25	1378.77	1426.5	1426.5	-678.387
Genome size	LowerTri	Trait	mid	Diagonal	10	1386.72	1386.4	1425.45	1425.45	-684.2
Genome size	UpperTri	No regime	mid	Diagonal	76	1382.48	1382.28	1412.65	1412.65	-684.139
Genome size	UpperTri	Growth rate	none	Diagonal	45	1374.61	1374.28	1413.33	1413.33	-678.141
Genome size	UpperTri	Combined regime	none	Diagonal	61	1378.42	1377.95	1425.67	1425.67	-677.973
Genome size	UpperTri	Trait	mid	Diagonal	84	1386.2	1385.87	1424.92	1424.92	-683.936
Metabolic capacity	Any	No regime	mid	Diagonal	12	1200.76	1200.5	1235.21	1235.21	-592.251
Metabolic capacity	Any	Growth rate	mid	Diagonal	68	1189.94	1189.55	1232.93	1232.93	-584.774
Metabolic capacity	Any	Combined regime	mid	Diagonal	16	1191.94	1191.38	1243.44	1243.44	-583.688
Metabolic capacity	Any	Trait	mid	Diagonal	91	1194.59	1194.2	1237.58	1237.58	-587.099
Metabolic capacity	Diagonal	No regime	mid	Diagonal	12	1199.04	1198.89	1224.92	1224.92	-593.443
Metabolic capacity	Diagonal	Growth rate	mid	Diagonal	55	1193.04	1192.78	1227.49	1227.49	-588.392
Metabolic capacity	Diagonal	Combined regime	mid	Diagonal	73	1194.48	1194.08	1237.47	1237.47	-587.041
Metabolic capacity	Diagonal	Trait	mid	Diagonal	40	1195.34	1195.09	1229.79	1229.79	-589.543
Metabolic capacity	LowerTri	No regime	mid	Diagonal	8	1197.14	1196.93	1227.3	1227.3	-591.467
Metabolic capacity	LowerTri	Growth rate	mid	Diagonal	8	1185.98	1185.66	1224.7	1224.7	-583.828
Metabolic capacity	LowerTri	Combined regime	mid	Diagonal	39	1187.34	1186.87	1234.59	1234.59	-582.434
Metabolic capacity	LowerTri	Trait	mid	Diagonal	40	1187.4	1187.08	1226.12	1226.12	-584.538
Metabolic capacity	UpperTri	No regime	mid	Diagonal	12	1202.38	1202.17	1232.54	1232.54	-594.087
Metabolic capacity	UpperTri	Growth rate	mid	Diagonal	55	1190.96	1190.64	1229.68	1229.68	-586.318
Metabolic capacity	UpperTri	Combined regime	mid	Diagonal	73	1192.35	1191.88	1239.6	1239.6	-584.938
Metabolic capacity	UpperTri	Trait	mid	Diagonal	91	1197.4	1197.07	1236.12	1236.12	-589.536
Metabolic completeness	Any	No regime	high	Diagonal	29	1195.43	1195.17	1229.88	1229.88	-589.584
Metabolic completeness	Any	Growth rate	high	Diagonal	25	1191.47	1191.08	1234.46	1234.46	-585.538
Metabolic completeness	Any	Combined regime	high	Diagonal	29	1194.51	1193.95	1246.01	1246.01	-584.973
Metabolic completeness	Any	Trait	high	Diagonal	92	1198.58	1198.18	1241.57	1241.57	-589.091
Metabolic completeness	Diagonal	No regime	high	Diagonal	89	1192.8	1192.65	1218.69	1218.69	-590.327
Metabolic completeness	Diagonal	Growth rate	high	Diagonal	62	1189.79	1189.53	1224.24	1224.24	-586.764
Metabolic completeness	Diagonal	Combined regime	high	Diagonal	29	1193.23	1192.84	1236.22	1236.22	-586.419
Metabolic completeness	Diagonal	Trait	high	Diagonal	44	1196.04	1195.78	1230.49	1230.49	-589.891
Metabolic completeness	LowerTri	No regime	high	Diagonal	43	1193.86	1193.66	1224.03	1224.03	-589.831
Metabolic completeness	LowerTri	Growth rate	high	Diagonal	88	1189.06	1188.73	1227.78	1227.78	-585.366
Metabolic completeness	LowerTri	Combined regime	high	Diagonal	60	1192.14	1191.66	1239.39	1239.39	-584.832
Metabolic completeness	LowerTri	Trait	high	Diagonal	74	1196.42	1196.1	1235.14	1235.14	-589.049
Metabolic completeness	UpperTri	No regime	high	Diagonal	89	1193.67	1193.47	1223.84	1223.84	-589.737
Metabolic completeness	UpperTri	Growth rate	high	Diagonal	62	1189.81	1189.49	1228.54	1228.54	-585.746
Metabolic completeness	UpperTri	Combined regime	high	Diagonal	84	1193.26	1192.79	1240.51	1240.51	-585.393
Metabolic completeness	UpperTri	Trait	high	Diagonal	66	1197.06	1196.73	1235.78	1235.78	-589.367
Metabolic versatility	Any	No regime	mid	Diagonal	64	1302.25	1302	1336.7	1336.7	-642.998
Metabolic versatility	Any	Growth rate	mid	Diagonal	76	1297.57	1297.17	1340.56	1340.56	-638.585
Metabolic versatility	Any	Combined regime	mid	Diagonal	1	1300.98	1300.42	1352.48	1352.48	-638.209
Metabolic versatility	Any	Trait	mid	Diagonal	81	1305.34	1304.94	1348.33	1348.33	-642.47
Metabolic versatility	Diagonal	No regime	mid	Diagonal	8	1298.23	1298.08	1324.11	1324.11	-643.039
Metabolic versatility	Diagonal	Growth rate	mid	Diagonal	27	1294.1	1293.84	1328.55	1328.55	-638.92
Metabolic versatility	Diagonal	Combined regime	mid	Diagonal	50	1297.28	1296.89	1340.27	1340.27	-638.444
Metabolic versatility	Diagonal	Trait	mid	Diagonal	3	1301.29	1301.03	1335.74	1335.74	-642.517
Metabolic versatility	LowerTri	No regime	mid	Diagonal	59	1300.26	1300.06	1330.43	1330.43	-643.03
Metabolic versatility	LowerTri	Growth rate	mid	Diagonal	92	1296.28	1295.96	1335	1335	-638.978
Metabolic versatility	LowerTri	Combined regime	mid	Diagonal	23	1299.4	1298.92	1346.64	1346.64	-638.46
Metabolic versatility	LowerTri	Trait	mid	Diagonal	88	1303.28	1302.95	1342	1342	-642.476
Metabolic versatility	UpperTri	No regime	mid	Diagonal	59	1300.29	1300.09	1330.46	1330.46	-643.043
Metabolic versatility	UpperTri	Growth rate	mid	Diagonal	39	1296.77	1296.45	1335.5	1335.5	-639.225
Metabolic versatility	UpperTri	Combined regime	mid	Diagonal	96	1299.4	1298.93	1346.65	1346.65	-638.464
Metabolic versatility	UpperTri	Trait	mid	Diagonal	79	1303.31	1302.99	1342.04	1342.04	-642.494
Niche breadth	Any	No regime	mid	Diagonal	67	1291.75	1291.49	1326.2	1326.2	-637.747
Niche breadth	Any	Growth rate	mid	Diagonal	98	1285.76	1285.36	1328.75	1328.75	-632.68
Niche breadth	Any	Combined regime	mid	Diagonal	99	1278.85	1278.29	1330.35	1330.35	-627.143
Niche breadth	Any	Trait	mid	Diagonal	14	1283.14	1282.75	1326.13	1326.13	-631.373
Niche breadth	Diagonal	No regime	mid	Diagonal	27	1286.84	1286.69	1312.72	1312.72	-637.347
Niche breadth	Diagonal	Growth rate	mid	Diagonal	16	1282.26	1282	1316.71	1316.71	-632.999
Niche breadth	Diagonal	Combined regime	mid	Diagonal	19	1274.16	1273.76	1317.15	1317.15	-626.881
Niche breadth	Diagonal	Trait	mid	Diagonal	52	1279.81	1279.55	1314.26	1314.26	-631.775
Niche breadth	LowerTri	No regime	mid	Diagonal	85	1289.7	1289.5	1319.87	1319.87	-637.749
Niche breadth	LowerTri	Growth rate	mid	Diagonal	98	1283.86	1283.53	1322.58	1322.58	-632.766
Niche breadth	LowerTri	Combined regime	mid	Diagonal	96	1276.77	1276.29	1324.01	1324.01	-627.145
Niche breadth	LowerTri	Trait	mid	Diagonal	70	1281.59	1281.26	1320.31	1320.31	-631.632
Niche breadth	UpperTri	No regime	mid	Diagonal	5	1286.97	1286.77	1317.14	1317.14	-636.386
Niche breadth	UpperTri	Growth rate	mid	Diagonal	96	1283.61	1283.29	1322.33	1322.33	-632.643
Niche breadth	UpperTri	Combined regime	mid	Diagonal	85	1274.51	1274.03	1321.76	1321.76	-626.015
Niche breadth	UpperTri	Trait	mid	Diagonal	89	1277.96	1277.64	1316.69	1316.69	-629.82
Oxygen tolerance	Any	No regime	none	Diagonal	80	1067.52	1067.27	1101.97	1101.97	-525.633
Oxygen tolerance	Any	Growth rate	none	Diagonal	97	1047.72	1047.32	1090.71	1090.71	-513.661
Oxygen tolerance	Any	Combined regime	none	Diagonal	57	1050.21	1049.64	1101.71	1101.71	-512.821
Oxygen tolerance	Any	Trait	none	Diagonal	2	1079.38	1078.98	1122.37	1122.37	-529.49
Oxygen tolerance	Diagonal	No regime	none	Diagonal	80	1072.63	1072.48	1098.51	1098.51	-530.241
Oxygen tolerance	Diagonal	Growth rate	none	Diagonal	52	1046.2	1045.94	1080.65	1080.65	-514.969
Oxygen tolerance	Diagonal	Combined regime	none	Diagonal	57	1050.25	1049.85	1093.24	1093.24	-514.925
Oxygen tolerance	Diagonal	Trait	none	Diagonal	52	1087.73	1087.47	1122.18	1122.18	-535.736
Oxygen tolerance	LowerTri	No regime	none	Diagonal	57	1062.51	1062.31	1092.68	1092.68	-524.156
Oxygen tolerance	LowerTri	Growth rate	none	Diagonal	2	1040.36	1040.03	1079.08	1079.08	-511.016
Oxygen tolerance	LowerTri	Combined regime	none	Diagonal	84	1044.51	1044.03	1091.76	1091.76	-511.017
Oxygen tolerance	LowerTri	Trait	none	Diagonal	83	1065.33	1065	1104.05	1104.05	-523.502
Oxygen tolerance	UpperTri	No regime	none	Diagonal	80	1080.34	1080.14	1110.51	1110.51	-533.068
Oxygen tolerance	UpperTri	Growth rate	none	Diagonal	30	1048.59	1048.26	1087.31	1087.31	-515.131
Oxygen tolerance	UpperTri	Combined regime	none	Diagonal	1	1052.64	1052.17	1099.89	1099.89	-515.084
Oxygen tolerance	UpperTri	Trait	low	Diagonal	99	1093.17	1092.84	1131.89	1131.89	-537.421
Opt.Salinity	Any	No regime	mid	Diagonal	30	1377.32	1377.07	1411.77	1411.77	-680.533
Opt.Salinity	Any	Growth rate	mid	Diagonal	3	1372.62	1372.22	1415.61	1415.61	-676.111
Opt.Salinity	Any	Combined regime	mid	Diagonal	5	1376.61	1376.04	1428.11	1428.11	-676.021
Opt.Salinity	Any	Trait	mid	Diagonal	40	1381.12	1380.73	1424.11	1424.11	-680.363
Opt.Salinity	Diagonal	No regime	mid	Diagonal	30	1378.75	1378.6	1404.63	1404.63	-683.301
Opt.Salinity	Diagonal	Growth rate	mid	Diagonal	88	1372.32	1372.06	1406.77	1406.77	-678.032
Opt.Salinity	Diagonal	Combined regime	mid	Diagonal	5	1376.16	1375.76	1419.15	1419.15	-677.881
Opt.Salinity	Diagonal	Trait	mid	Diagonal	22	1382.47	1382.21	1416.92	1416.92	-683.107
Opt.Salinity	LowerTri	No regime	mid	Diagonal	90	1374.59	1374.39	1404.76	1404.76	-680.196
Opt.Salinity	LowerTri	Growth rate	mid	Diagonal	37	1370.19	1369.87	1408.91	1408.91	-675.933
Opt.Salinity	LowerTri	Combined regime	mid	Diagonal	35	1374.09	1373.61	1421.33	1421.33	-675.805
Opt.Salinity	LowerTri	Trait	mid	Diagonal	63	1378.45	1378.13	1417.18	1417.18	-680.064
Opt.Salinity	UpperTri	No regime	mid	Diagonal	41	1375.87	1375.67	1406.04	1406.04	-680.837
Opt.Salinity	UpperTri	Growth rate	mid	Diagonal	3	1371.53	1371.21	1410.26	1410.26	-676.604
Opt.Salinity	UpperTri	Combined regime	mid	Diagonal	87	1375.44	1374.96	1422.68	1422.68	-676.48
Opt.Salinity	UpperTri	Trait	mid	Diagonal	21	1379.77	1379.44	1418.49	1418.49	-680.722
Opt.Temperature	Any	No regime	none	Diagonal	82	1189.73	1189.47	1224.18	1224.18	-586.737
Opt.Temperature	Any	Growth rate	none	Diagonal	97	1167.35	1166.96	1210.34	1210.34	-573.478
Opt.Temperature	Any	Combined regime	none	Diagonal	60	1166.95	1166.38	1218.45	1218.45	-571.191
Opt.Temperature	Any	Trait	none	Diagonal	39	1182.92	1182.52	1225.91	1225.91	-581.262
Opt.Temperature	Diagonal	No regime	none	Diagonal	79	1188.62	1188.47	1214.5	1214.5	-588.234
Opt.Temperature	Diagonal	Growth rate	none	Diagonal	73	1172.19	1171.94	1206.64	1206.64	-577.968
Opt.Temperature	Diagonal	Combined regime	none	Diagonal	84	1172.14	1171.74	1215.13	1215.13	-575.872
Opt.Temperature	Diagonal	Trait	none	Diagonal	96	1184.83	1184.57	1219.28	1219.28	-584.285
Opt.Temperature	LowerTri	No regime	none	Diagonal	83	1176.39	1176.19	1206.56	1206.56	-581.093
Opt.Temperature	LowerTri	Growth rate	none	Diagonal	34	1157.29	1156.97	1196.01	1196.01	-569.483
Opt.Temperature	LowerTri	Combined regime	none	Diagonal	21	1158.61	1158.13	1205.85	1205.85	-568.065
Opt.Temperature	LowerTri	Trait	none	Diagonal	3	1176.55	1176.22	1215.27	1215.27	-579.111
Opt.Temperature	UpperTri	No regime	none	Diagonal	66	1186.07	1185.87	1216.24	1216.24	-585.934
Opt.Temperature	UpperTri	Growth rate	none	Diagonal	90	1170.19	1169.87	1208.91	1208.91	-575.934
Opt.Temperature	UpperTri	Combined regime	none	Diagonal	80	1170.75	1170.27	1218	1218	-574.137
Opt.Temperature	UpperTri	Trait	none	Diagonal	96	1183.62	1183.3	1222.34	1222.34	-582.648
Opt.pH	Any	No regime	mid	Diagonal	51	1383.2	1382.94	1417.65	1417.65	-683.472
Opt.pH	Any	Growth rate	low	Diagonal	27	1374.23	1373.83	1417.21	1417.21	-676.915
Opt.pH	Any	Combined regime	mid	Diagonal	89	1375.61	1375.05	1427.11	1427.11	-675.524
Opt.pH	Any	Trait	mid	Diagonal	3	1384.7	1384.3	1427.69	1427.69	-682.151
Opt.pH	Diagonal	No regime	mid	Diagonal	89	1381.31	1381.16	1407.19	1407.19	-684.58
Opt.pH	Diagonal	Growth rate	low	Diagonal	73	1372.14	1371.88	1406.59	1406.59	-677.94
Opt.pH	Diagonal	Combined regime	low	Diagonal	75	1373.51	1373.12	1416.5	1416.5	-676.559
Opt.pH	Diagonal	Trait	mid	Diagonal	8	1382.79	1382.53	1417.24	1417.24	-683.265
Opt.pH	LowerTri	No regime	mid	Diagonal	18	1382.26	1382.06	1412.43	1412.43	-684.028
Opt.pH	LowerTri	Growth rate	low	Diagonal	77	1372.88	1372.55	1411.6	1411.6	-677.276
Opt.pH	LowerTri	Combined regime	low	Diagonal	26	1374.42	1373.94	1421.67	1421.67	-675.972
Opt.pH	LowerTri	Trait	mid	Diagonal	20	1383.44	1383.12	1422.17	1422.17	-682.559
Opt.pH	UpperTri	No regime	mid	Diagonal	83	1381.03	1380.83	1411.2	1411.2	-683.414
Opt.pH	UpperTri	Growth rate	low	Diagonal	39	1372.02	1371.7	1410.75	1410.75	-676.85
Opt.pH	UpperTri	Combined regime	low	Diagonal	5	1373.71	1373.23	1420.95	1420.95	-675.615
Opt.pH	UpperTri	Trait	mid	Diagonal	6	1382.78	1382.45	1421.5	1421.5	-682.227
rrn Copy number	Any	No regime	none	Diagonal	43	1141.73	1141.47	1176.18	1176.18	-562.735
rrn Copy number	Any	Growth rate	none	Diagonal	8	1131.58	1131.18	1174.57	1174.57	-555.59
rrn Copy number	Any	Combined regime	none	Diagonal	51	1133.81	1133.25	1185.31	1185.31	-554.624
rrn Copy number	Any	Trait	none	Diagonal	13	1143.8	1143.4	1186.79	1186.79	-561.7
rrn Copy number	Diagonal	No regime	none	Diagonal	33	1168.16	1168.01	1194.04	1194.04	-578.006
rrn Copy number	Diagonal	Growth rate	none	Diagonal	36	1153.03	1152.77	1187.48	1187.48	-568.386
rrn Copy number	Diagonal	Combined regime	none	Diagonal	50	1154.5	1154.1	1197.48	1197.48	-567.049
rrn Copy number	Diagonal	Trait	none	Diagonal	63	1169.48	1169.22	1203.93	1203.93	-576.609
rrn Copy number	LowerTri	No regime	none	Diagonal	16	1156	1155.8	1186.17	1186.17	-570.899
rrn Copy number	LowerTri	Growth rate	none	Diagonal	22	1142.39	1142.06	1181.11	1181.11	-562.031
rrn Copy number	LowerTri	Combined regime	none	Diagonal	34	1143.91	1143.44	1191.16	1191.16	-560.718
rrn Copy number	LowerTri	Trait	none	Diagonal	91	1157.41	1157.09	1196.14	1196.14	-569.545
rrn Copy number	UpperTri	No regime	none	Diagonal	71	1146.37	1146.17	1176.54	1176.54	-566.084
rrn Copy number	UpperTri	Growth rate	none	Diagonal	42	1138.65	1138.33	1177.38	1177.38	-560.164
rrn Copy number	UpperTri	Combined regime	none	Diagonal	86	1140.61	1140.13	1187.86	1187.86	-559.066
rrn Copy number	UpperTri	Trait	none	Diagonal	67	1148.28	1147.96	1187.01	1187.01	-564.979
